# Zika and Dengue Viruses Differentially Modulate Host mRNA Processing Factors Defining Its Virulence

**DOI:** 10.1101/2024.10.18.619084

**Authors:** Aaron Scholl, Binsheng Gong, Bingjie Li, Tahira Fatima, Nikki Tirrell, Spyros Karaiskos, Maria Rios, Joshua Xu, Sandip De

## Abstract

Rising global temperatures coupled with increasing international travel, and trade are contributing to spread of vectors such as ticks and mosquitoes, resulting in a surge of vector-borne flavivirus infection in human population. Furthermore, this increase in flavivirus infection pose threat to the safety of biologics such as cell and gene therapy products as human-derived materials are commonly used during manufacturing of these drug products. In this study, we conducted time-course transcriptomic and protein analyses to uncover the host molecular factors driving the virulence of Zika virus (ZIKV) and Dengue virus (DENV) in the context of host defense mechanisms, as these two viruses have caused the most recent and significant flavivirus outbreaks. Compared to DENV, ZIKV exhibited stronger virulence and cytopathic effects. RNA sequencing analysis revealed differential expression of various cellular factors, including RNA processing factors. Further investigation identified cell-type and time-dependent upregulation nonsense-mediated RNA decay (NMD), RNA degradation factors and nuclear pore complex (NPC) transcripts. Protein analysis showed that ZIKV, unlike DENV, degrades NMD factors in host cells, which along with mis-regulation of RNA degradation factors resulted in accumulation in host intronic transcripts as revealed by RNA-seq data. We also found that active nuclear transport is required for ZIKV replication, suggesting that therapeutic targeting of the NPC could potentially be effective in controlling ZIKV infection. Furthermore, from our findings we hypothesize that, ZIKV, but not DENV, drives early host cell cytopathy through targeted protein degradation. Current studies are underway to develop novel strategies to detect ZIKV, DENV and other flaviviruses in biologics based on transcriptomics and proteomics.

**Teaser:** Exploring the molecular basis of flavivirus virulence in host cells.
