## Supplemental Table 1 for "Zika and Dengue Viruses Differentially Modulate Host mRNA Processing Factors Defining Its Virulence"

### Sheet: Sheet1
Human Data
GO ID	Description	SK-CTRL-D1_vs_SK-Zm-D1	SK-CTRL-D3_vs_SK-Zm-D3	SK-CTRL-D5_vs_SK-Zm-D5
GO:0006397	mRNA processing	0.737284	2.9112e-08	9.0975e-09
GO:0008380	RNA splicing	0.921074	2.9112e-08	9.0975e-09
Vero Data
GO ID	Description	V-A-CTRL-D1_vs_V-A-Zmr-D1	V-A-CTRL-D3_vs_V-A-Zmr-D3	V-A-CTRL-D5_vs_V-A-Zmr-D5	V-A-CTRL-D5_vs_V_P_Zmr
GO:0006397	mRNA processing	0.00371973	0.786738	1	0.235951
GO:0016071	mRNA metabolic process	0.0127362	1	0.94684	0.137349
GO:0008380	RNA splicing	0.0237633	0.994984	1	0.212698
GO ID	Description	V-A-CTRL-D1_vs_V-A-Denv-D1	V-A-CTRL-D3_vs_V-A-Denv-D3	V-A-CTRL-D5_vs_V-A-Denv-D5	V-A-CTRL-D5_vs_V-P-Denv
GO:0006397	mRNA processing	5.74386e-09	1.83179e-05	5.33568e-06	1
GO:0016071	mRNA metabolic process	5.74386e-09	2.85464e-06	2.01732e-05	0.959736
GO:0008380	RNA splicing	5.74386e-09	5.37753e-08	0.000624101	1
GO ID	Description	V-P-Denv_vs_V_P_Zmr	V-A-Zmr-D1_vs_V-A-Denv-D1	V-A-Zmr-D3_vs_V-A-Denv-D3	V-A-Zmr-D5_vs_V-A-Denv-D5
GO:0006397	mRNA processing	1	5.54915e-09	0.000434306	0.306577
GO:0016071	mRNA metabolic process	1	5.54915e-09	0.010698	0.301314
GO:0008380	RNA splicing	1	5.54915e-09	7.38459e-05	0.930575
	*these are all GSEA results. This term is not found in ORA results for either human or vero data.
	**NA means that the term is not found at all in that group.
