## Supplemental Table 2 for "Zika and Dengue Viruses Differentially Modulate Host mRNA Processing Factors Defining Its Virulence"

### Sheet: Vero LMB
4G2	4 hour	24 hour	48 hour		Zika NS5	4 hour	24 hour	48 hour		Zika Capsid	4 hour	24 hour	48 hour
No LMB + Zika #1					No LMB + Zika #1					No LMB + Zika #1							4G2	No LMB	With LMB	Difference
Infected cells	0	2	28		Infected cells	0	1	84		Infected cells	0	26	46				4h	0	0	0
Total cell	44	52	45		Total cell	50	22	133		Total cell	42	45	57				24h	0.0608974	0.0696138	-0.00871639
% infected	0	0.0384615	0.622222		% infected	0	0.0454545	0.631579		% infected	0	0.577778	0.807018				48h	0.717705	0.617313	0.100392
No LMB + Zika #2					No LMB + Zika #2					No LMB + Zika #2
Infected cells	0	4	74		Infected cells	0	1	50		Infected cells	0	25	91
Total cell	28	48	91		Total cell	70	27	70		Total cell	96	48	123				NS5	No LMB	With LMB	Difference
% infected	0	0.0833333	0.813187		% infected	0	0.037037	0.714286		% infected	0	0.520833	0.739837				4h	0	0	0
																	24h	0.0412458	0.0425697	-0.00132387
No LMB + Zika AVERAGE					No LMB + Zika AVERAGE					No LMB + Zika AVERAGE							48h	0.672932	0.572066	0.100867
Infected cells	0	3	51		Infected cells	0	1	67		Infected cells	0	25.5	68.5
Total cell	36	50	68		Total cell	60	24.5	101.5		Total cell	69	46.5	90
% infected	0	0.0608974	0.717705		% infected	0	0.0412458	0.672932		% infected	0	0.549306	0.773427
LMB-treated + Zika #1					LMB-treated + Zika #1					LMB-treated + Zika #1							Zcap	No LMB	With LMB	Difference
Infected cells	0	4	43		Infected cells	0	4	34		Infected cells	0	14	53				4h	0	0	0
Total cell	39	41	68		Total cell	109	68	60		Total cell	64	36	81				24h	0.549306	0.421717	0.127588
% infected	0	0.097561	0.632353		% infected	0	0.0588235	0.566667		% infected	0	0.388889	0.654321				48h	0.773427	0.658556	0.114872
LMB-treated + Zika #2					LMB-treated + Zika #2					LMB-treated + Zika #2
Infected cells	0	3	53		Infected cells	0	1	41		Infected cells	0	15	57
Total cell	58	72	88		Total cell	92	38	71		Total cell	40	33	86
% infected	0	0.0416667	0.602273		% infected	0	0.0263158	0.577465		% infected	0	0.454545	0.662791
LMB-treated + Zika AVERAGE					LMB-treated + Zika AVERAGE					LMB-treated + Zika AVERAGE
Infected cells	0	3.5	48		Infected cells	0	2.5	37.5		Infected cells	0	14.5	55
Total cell	48.5	56.5	78		Total cell	100.5	53	65.5		Total cell	52	34.5	83.5
% infected	0	0.0696138	0.617313		% infected	0	0.0425697	0.572066		% infected	0	0.421717	0.658556
4G2 No LMB					Zika NS5 No LMB					Zika Capsid No LMB
Standard deviation	0	0.0317292	0.135032		Standard deviation	0	0.00595208	0.0584825		Standard deviation	0	0.0402658	0.0475035
Square root sample size	1.41421	1.41421	1.41421		Square root sample size	1.41421	1.41421	1.41421		Square root sample size	1.41421	1.41421	1.41421
SEM	0	0.0224359	0.0954823		SEM	0	0.00420875	0.0413534		SEM	0	0.0284722	0.0335901
4G2 LMB-treated					Zika NS5 LMB-treated					Zika Capsid LMB-treated
Standard deviation	0	0.0395232	0.0212699		Standard deviation	0	0.0229864	0.00763543		Standard deviation	0	0.0464262	0.00598899
Square root sample size	1.41421	1.41421	1.41421		Square root sample size	1.41421	1.41421	1.41421		Square root sample size	1.41421	1.41421	1.41421
SEM	0	0.0279472	0.0150401		SEM	0	0.0162539	0.00539906		SEM	0	0.0328283	0.00423486

### Sheet: SK-N-SH LMB
4G2	4 hour	24 hour	48 hour		Zika NS5	4 hour	24 hour	48 hour		Zika Capsid	4 hour	24 hour	48 hour
No LMB + Zika #1					No LMB + Zika #1					No LMB + Zika #1							4G2	No LMB	With LMB	Difference
Infected cells	0	0	20		Infected cells	0	0	28		Infected cells	0	1	43				4h	0	0	0
Total cell	166	163	119		Total cell	111	176	215		Total cell	92	107	147				24h	0	0	0
% infected	0	0	0.168067		% infected	0	0	0.130233		% infected	0	0.00934579	0.292517				48h	0.195145	0.0381879	0.156957
No LMB + Zika #2					No LMB + Zika #2					No LMB + Zika #2
Infected cells	0	0	24		Infected cells	0	0	35		Infected cells	0	2	37
Total cell	142	199	108		Total cell	79	145	176		Total cell	78	139	154				NS5	No LMB	With LMB	Difference
% infected	0	0	0.222222		% infected	0	0	0.198864		% infected	0	0.0143885	0.24026				4h	0	0	0
																	24h	0	0	0
No LMB + Zika AVERAGE					No LMB + Zika AVERAGE					No LMB + Zika AVERAGE							48h	0.164548	0.0153484	0.1492
Infected cells	0	0	22		Infected cells	0	0	31.5		Infected cells	0	1.5	40
Total cell	154	181	113.5		Total cell	95	160.5	195.5		Total cell	85	123	150.5
% infected	0	0	0.195145		% infected	0	0	0.164548		% infected	0	0.0118671	0.266388
LMB-treated + Zika #1					LMB-treated + Zika #1					LMB-treated + Zika #1							Zcap	No LMB	With LMB	Difference
Infected cells	0	0	3		Infected cells	0	0	1		Infected cells	0	1	20				4h	0	0	0
Total cell	165	59	93		Total cell	225	37	118		Total cell	112	64	110				24h	0.0118671	0.0143914	-0.00252431
% infected	0	0	0.0322581		% infected	0	0	0.00847458		% infected	0	0.015625	0.181818				48h	0.266388	0.182746	0.0836425
LMB-treated + Zika #2					LMB-treated + Zika #2					LMB-treated + Zika #2
Infected cells	0	0	6		Infected cells	0	0	3		Infected cells	0	1	9
Total cell	269	62	136		Total cell	197	64	135		Total cell	157	76	49
% infected	0	0	0.0441176		% infected	0	0	0.0222222		% infected	0	0.0131579	0.183673
LMB-treated + Zika AVERAGE					LMB-treated + Zika AVERAGE					LMB-treated + Zika AVERAGE
Infected cells	0	0	4.5		Infected cells	0	0	2		Infected cells	0	1	14.5
Total cell	217	60.5	114.5		Total cell	211	50.5	126.5		Total cell	134.5	70	79.5
% infected	0	0	0.0381879		% infected	0	0	0.0153484		% infected	0	0.0143914	0.182746
4G2 No LMB					Zika NS5 No LMB					Zika Capsid No LMB
Standard deviation	0	0	0.0382934		Standard deviation	0	0	0.0485295		Standard deviation	0	0.00356572	0.0369515
Square root sample size	1.41421	1.41421	1.41421		Square root sample size	1.41421	1.41421	1.41421		Square root sample size	1.41421	1.41421	1.41421
SEM	0	0	0.0270775		SEM	0	0	0.0343155		SEM	0	0.00252135	0.0261286
4G2 LMB-treated					Zika NS5 LMB-treated					Zika Capsid LMB-treated
Standard deviation	0	0	0.00838599		Standard deviation	0	0	0.00972105		Standard deviation	0	0.00174451	0.00131189
Square root sample size	1.41421	1.41421	1.41421		Square root sample size	1.41421	1.41421	1.41421		Square root sample size	1.41421	1.41421	1.41421
SEM	0	0	0.00592979		SEM	0	0	0.00687382		SEM	0	0.00123355	0.000927644
